# LncPTPred: Predicting lncRNA-Protein Interaction based on Crosslinking and Immunoprecipitation (CLIP-Seq) Data

**DOI:** 10.1101/2025.01.07.631626

**Authors:** Gourab Das, Troyee Das, Zhumur Ghosh

## Abstract

Long non-coding RNA (lncRNA)-Protein Interaction (LPI) across diverse biological systems directly and indirectly regulates various cellular processes. Experimental assays to recognize the protein binding partners of lncRNAs is highly time consuming and expensive. *In-silico* predictive approaches involving pattern recognition technique provides a promising alternative to it by reducing the search space. Our work identifies such hidden pattern from within the Cross-linking immunoprecipitation sequencing (CLIP-Seq) data which aids to overcome the problem of obtaining real negative dataset and thus offers a state-of-the-art machine learning (ML) based prediction algorithm to predict LPI. Initial phase of this work involves preparation of the training dataset and the next phase is devoted towards developing the ML based model to perform prediction operation. In order to show the efficacy of our model, its performance has been compared against that of the contemporary prediction tools, where the result clearly shows the outperformance of our model. Moreover it also provides the segments of interaction within the lncRNA loci which acts as a roadmap for precise designing of the validation experiment. The LncPTPred tool has been provided in terms of web server as well as standalone version in github.

**Web server Link:** http://bicresources.jcbose.ac.in/zhumur/lncptpred/

**Github Link:** https://github.com/zglabDIB/lncptpred.git
