## Supplementary material for "LncPTPred: Predicting lncRNA-Protein Interaction based on Crosslinking and Immunoprecipitation (CLIP-Seq) Data": http://bicresources.jcbose.ac.in/zhumur/lncptpred/download_supple_file.php

### Sheet: Experimental Data Details
GSE_NUMBER/Pubmed_Id	Protein_Name	Cell_Line	CLIP_TYPE	File Format	Human Sequence Version	Year	Number of Positive Interaction with both Coding and non-coding RNA	Maximum Sequence Length	Minimum Sequence Length	Number of Positively interacted lncRNA	Number of Generated Negatively interacted lncRNA	Experiment Wise Final Dataset Size
GSE150925	YBX1	HEK293	PAR-CLIP	TSV format	hg38	2020	2054	61	16	187	187	374
GSE98856	G3BP1	HeLa	PAR-CLIP	Xlsx format	hg38	2017	2893	174	10	797	797	1594
GSE98856	G3BP2	HeLa	PAR-CLIP	Xlsx format	hg38	2017	2495	151	10	801	801	1602
GSE38201	ALKBH5	HEK293	PAR-CLIP	Bed format	hg18	2010	1596	138	17	319	319	638
GSE160948	SF3B1	MDA-231-LM2	HITS-CLIP	Bed format	hg38	2020	1587	91	11	306	306	612
GSE46908	LIN28B	HEK293	PAR-CLIP	Bed format	hg18	2013	2540	199	26	382	382	764
GSE102320	HuR	293T	HITS-CLIP	Bed format	hg19	2017	2810	129	17	678	678	1356
GSE38201	C17orf85	HEK293	PAR-CLIP	Bed format	hg18	2012	2387	178	19	471	471	942
GSE102336	ZCCHC4	HeLa	PAR-CLIP	Xlsx format	hg38	2017	4834	173	10	1431	1431	2862
GSE53184	ZFP36	HEK293	PAR-CLIP	Bed format	hg19	2013	4626	121	22	1049	1049	2098
GSE111900	SRSF2	Human erythroid leukemia (HEL) cell line	HITS-CLIP	TXT format	hg38	2018	8324	22	21	1852	1852	3704
GSE130867	SRSF1	H1299	HITS-CLIP	Bed format	hg19	2019	6754	23	22	1902	1902	3804
GSE133724	FMR1	HEK293	PAR-CLIP	Xlsx format	hg38	2019	56286	137	10	8927	8927	17854
GSE160949	SNRPA1	MDA-231-LM2	HITS-CLIP	Bed format	hg19	2020	8053	104	10	1903	1903	3806
Pubmed:22081015	TAF15	HEK293	PAR-CLIP	Txt format	hg18	2011	8678	93	16	1891	1891	3782
GSE98836	EWSR1	HeLa	HITS-CLIP	Bed format	hg19	2017	8077	51	51	1244	1244	2488
GSE173628	ESR1	MCF7	HITS-CLIP	Bed & Bedgraph format	hg19	2021	8755	22	22	1908	1908	3816
GSE38201	CAPRIN1	HEK293	PAR-CLIP	Bed format	hg18	2012	10498	197	17	2033	2033	4066
GSE38201	C22orf28	HEK293	PAR-CLIP	Bed format	hg18	2012	11078	193	17	2221	2221	4442
GSE62115	MSI2	K562	HITS-CLIP	Xlsx format	hg19	2014	30451	109	10	3119	3119	6238
GSE44615	LIN28A	HEK293	PAR-CLIP	Xlsx format	hg19	2013	31723	154	20	6200	6200	12400
GSE44615	LIN28B	HEK293	PAR-CLIP	Xlsx format	hg19	2013	31796	161	20	6339	6339	12678
GSE47078	RC3H1	HEK293	PAR-CLIP	Bed format	hg18	2013	16234	193	18	3232	3232	6464
GSE58352	YTHDC1	HeLa	PAR-CLIP	Xlsx format	hg19	2014	28692	96	10	4568	4568	9136
Pubmed:22081015	EWSR1	HEK293	PAR-CLIP	Txt format	hg18	2011	19020	153	16	3933	3933	7866
GSE111188	QKI	Mesenchymal-like HMLE cells	HITS-CLIP	Bed & Bedgraph format	hg19	2018	24037	200	10	5366	5366	10732
GSE39872	LIN28A	H9	HITS-CLIP	Bed format	hg18	2012	31401	200	10	4941	4941	9882
GSE38201	ZC3H7B	HEK293	PAR-CLIP	Bed format	hg18	2012	32798	200	20	6237	6237	12474
GSE63591	YTHDF1	HeLa	PAR-CLIP	Xlsx format	hg19	2014	66866	134	10	9570	9570	19140
GSE49339	YTHDF2	HeLa	PAR-CLIP	Xlsx format	hg19	2013	69682	105	10	10342	10342	20684
Pubmed:22081015	FUS	HEK293	PAR-CLIP	Txt format	hg18	2011	39984	106	16	7767	7767	15534
GSE19323	PTBP2	HeLa	HITS-CLIP	Bed format	hg18	2009	51394	200	10	8177	8177	16354
GSE52977	AUF1	HEK293	PAR-CLIP	Xlsx format	hg19	2013	42808	71	10	8242	8242	16484
GSE46705	METTL14	HeLa	PAR-CLIP	Xlsx format	hg18	2013	9347	199	11	3295	3295	6590
GSE29943	HuR	HeLa	PAR-CLIP	Bed format	hg18	2011	49111	199	16	9865	9865	19730
GSE46705	METTL3	HeLa	PAR-CLIP	Xlsx format	hg18	2013	13593	194	11	4678	4678	9356
GSE46705	WTAP	HeLa	PAR-CLIP	Xlsx format	hg18	2013	14270	192	11	4951	4951	9902
